# Structural basis for effector transmembrane domain recognition by type VI secretion system chaperones

**DOI:** 10.1101/2020.10.28.356139

**Authors:** Shehryar Ahmad, Kara K. Tsang, Kartik Sachar, Dennis Quentin, Tahmid M. Tashin, Nathan P. Bullen, Stefan Raunser, Andrew G. McArthur, Gerd Prehna, John C. Whitney

## Abstract

Type VI secretion systems facilitate the delivery of antibacterial effector proteins between neighbouring Gram-negative bacteria. A subset of these effectors harbor N-terminal transmembrane domains (TMDs) implicated in effector translocation across the target cell membrane. However, the abundance and distribution of these TMD-containing effectors has remained unknown. Here we report the discovery of prePAAR, a conserved motif found in over 6,000 putative TMD-containing effectors. Based on their differing sizes and number of TMDs these effectors fall into two distinct classes that are unified by their requirement for a member of the Eag family of T6SS chaperones for export. Co-crystal structures of class I and class II effector TMD-chaperone complexes from *Salmonella* Typhimurium and *Pseudomonas aeruginosa*, respectively, reveals that Eag chaperones mimic transmembrane helical packing to stabilize effector TMDs. In addition to participating in the chaperone-TMD interface, we find that prePAAR functions to facilitate proper folding of the downstream PAAR domain, which is required for effector interaction with the T6SS spike. Taken together, our findings define the mechanism of chaperone-assisted secretion of a widespread family of T6SS membrane protein effectors.
