## Supplemental Table 3 for "Structural basis for effector transmembrane domain recognition by type VI secretion system chaperones"

### Sheet: UniProtKB - Effectors
	Effector HMM	Removing any deleted UniprotKB entries	Removing effectors less than 100 aa in length	Clustering sequences with 95% sequence similarity within a 50 aa length difference
Number of non-redundant effectors	2378	2054	2022	975

### Sheet: 8 genera - Genomes
	Redundant effectors			Non Redundant effectors
	Effector HMM	Effector HMM + prePAAR motif	Effector HMM + prePAAR motif + Eag chaperone HMM in same genome	Effector HMM	Effector HMM + prePAAR motif	Effector HMM + prePAAR motif + Eag chaperone HMM in same genome
Burkholderia	1102	918	917	429	337	336
Enterobacter	793	791	791	312	311	311
Escherichia	9057	9018	9009	2776	2765	2764
Pseudomonas	6432	6427	6386	1036	1013	985
Salmonella	6417	6414	6414	738	736	736
Serratia	551	548	548	301	298	298
Shigella	1765	1762	103	40	38	38
Yersinia	451	449	449	88	86	86
Vibrio	0	0	0	0	0	0
Total	26568	26327	24617	5720	5584	5554

### Sheet: 8 genera - Effectors
	Redundant	Non-redundant
	Effector HMM	Effector HMM	Effector HMM + prePAAR motif	Effector HMM + prePAAR motif + Eag chaperone HMM in same genome	Removing effectors less than 100 aa in length	Clustering sequences with 95% sequence similarity within a 50 aa length difference
Burkholderia	1378	485	341	340	339	65
Enterobacter	875	343	342	342	341	71
Escherichia	9093	2783	2772	2771	2764	299
Pseudomonas	7758	1513	1493	1467	1368	515
Salmonella	6419	738	736	736	730	88
Serratia	573	318	315	315	298	89
Shigella	1766	40	38	38	35	6
Yersinia	473	97	92	92	83	33
Vibrio	0	0	0	0	0	0
Total number of effectors	28335	6317	6129	6101	5958	1166
